# Molecular Mimicry in Inflammatory Bowel Disease: Multi-layered Functional and Sequence-level Analysis of Gut Microbial Proteins Mimicking the Human Proteome

**DOI:** 10.64898/2026.03.20.713231

**Authors:** Ananya Anurag Anand, Payal Mishra, Vejendla Sharmil Srivathsa, Vidushi Yadav, Sintu Kumar Samanta

## Abstract

Inflammatory bowel disease (IBD), encompassing Crohn’s disease (CD) and ulcerative colitis (UC), is a chronic inflammatory disorder whose pathogenesis involves intricate host-microbiome interactions. Molecular mimicry (the structural or functional resemblance between microbial and host proteins) represents a plausible mechanism by which gut microbiota may trigger or perpetuate autoimmune responses. Here we present a comprehensive, multi-layered molecular mimicry in silico pipeline (MMIP) analysis of 39 baseline shotgun metagenomic samples from Human Microbiome Project 2 (HMP2/IBDMDB). Using DIAMOND-based homology search against the SwissProt followed by UniProt Retrieve/ID Mapping (URIM), we characterized microbial protein functional space through three complementary frameworks: (i) normalized GO term frequency comparison across diagnostic groups, (ii) protein family (PFAM) domain enrichment analysis, and (iii) sequence-level mimicry analysis identifying microbial proteins with direct homology to human proteins. Taxonomic profiling using MetaPhlAn3 pre-computed abundance profiles provided further biological context. CD microbiomes exhibited greater enrichment of immune-relevant biological processes and a higher per-sample sequence-level mimicry rate than UC. CD and UC also showed distinct pathobiont profiles, with CD enriched for oral-origin taxa including *Haemophilus parainfluenzae* and UC enriched for *Fusobacterium nucleatum* and *Prevotella* species. Notably, healthy gut microbiome maintains coordinated mimicry of host neuronal, signal-recognition-particle-associated, and antimicrobial peptide machinery, a repertoire dismantled in IBD and replaced by disease-subtype-specific signatures, alongside a candidate mimicry link between CD-enriched bacteria and NOD2. These results represent the first metagenome-wide characterization of molecular mimicry across IBD subtypes using shotgun metagenomic data, offering new mechanistic insight into how microbial dysbiosis may contribute to immune dysregulation in IBD.
