## Supplementary File 2 for "Molecular Mimicry in Inflammatory Bowel Disease: Multi-layered Functional and Sequence-level Analysis of Gut Microbial Proteins Mimicking the Human Proteome"

### Sheet: neur
GO_ID	nonIBD	CD	UC	CD_vs_nonIBD	UC_vs_nonIBD	CD_vs_UC	log2fc_CD_vs_nonIBD	log2fc_UC_vs_nonIBD	log2fc_CD_vs_UC	GO_name	GO_namespace	term_size
GO:0001755	3.2184	0	0	-3.2184	-3.2184	0	-8.33468	-8.33468	0	neural crest cell migration	biological_process	42
GO:0001764	9.6553	6.4236	0	-3.2317	-9.6553	6.4236	-0.587188	-9.91667	9.32948	neuron migration	biological_process	95
GO:0002052	3.2184	3.2118	4.0363	-0.0066	0.8179	-0.8245	-0.0029524	0.325784	-0.328736	positive regulation of neuroblast proliferation	biological_process	17
GO:0002085	3.2184	3.2118	4.0363	-0.0066	0.8179	-0.8245	-0.0029524	0.325784	-0.328736	inhibition of neuroepithelial cell differentiation	biological_process
GO:0003407	6.4369	6.4236	0	-0.0133	-6.4369	6.4236	-0.00297936	-9.33246	9.32948	neural retina development	biological_process	19
GO:0006054	12.8737	22.4827	32.2906	9.609	19.4169	-9.8079	0.80391	1.32601	-0.522104	N-acetylneuraminate metabolic process	biological_process	9
GO:0006836	12.8737	9.6355	4.0363	-3.2382	-8.8374	5.5992	-0.417619	-1.67087	1.25325	neurotransmitter transport	biological_process	78
GO:0007218	3.2184	3.2118	0	-0.0066	-3.2184	3.2118	-0.0029524	-8.33468	8.33172	neuropeptide signaling pathway	biological_process	145
GO:0007528	6.4369	6.4236	8.0727	-0.0133	1.6358	-1.6491	-0.00297936	0.326232	-0.329211	neuromuscular junction development	biological_process	27
GO:0008045	3.2184	3.2118	0	-0.0066	-3.2184	3.2118	-0.0029524	-8.33468	8.33172	motor neuron axon guidance	biological_process	23
GO:0008582	3.2184	0	0	-3.2184	-3.2184	0	-8.33468	-8.33468	0	regulation of synaptic assembly at neuromuscular junction	biological_process	6
GO:0008747	28.9659	41.7537	28.2543	12.7878	-0.7116	13.4994	0.527396	-0.0358725	0.563269	N-acetylneuraminate lyase activity	molecular_function	8
GO:0008781	45.0581	57.8128	64.5812	12.7547	19.5231	-6.7684	0.359532	0.519231	-0.159699	N-acylneuraminate cytidylyltransferase activity	molecular_function	3
GO:0010813	3.2184	6.4236	8.0727	3.2052	4.8543	-1.6491	0.994807	1.32402	-0.329211	neuropeptide catabolic process	biological_process	2
GO:0010976	28.9659	22.4827	24.218	-6.4832	-4.7479	-1.7353	-0.365397	-0.258178	-0.107218	positive regulation of neuron projection development	biological_process	144
GO:0019228	0	3.2118	0	3.2118	0	3.2118	8.33172	0	8.33172	neuronal action potential	biological_process	33
GO:0021522	6.4369	6.4236	8.0727	-0.0133	1.6358	-1.6491	-0.00297936	0.326232	-0.329211	spinal cord motor neuron differentiation	biological_process	3
GO:0021859	6.4369	0	8.0727	-6.4369	1.6358	-8.0727	-9.33246	0.326232	-9.65869	pyramidal neuron differentiation	biological_process	1
GO:0021954	12.8737	6.4236	8.0727	-6.4501	-4.801	-1.6491	-1.00185	-0.672638	-0.329211	central nervous system neuron development	biological_process	16
GO:0030182	12.8737	9.6355	12.109	-3.2382	-0.7647	-2.4735	-0.417619	-0.0882763	-0.329343	neuron differentiation	biological_process	204
GO:0031175	12.8737	9.6355	20.1816	-3.2382	7.3079	-10.5461	-0.417619	0.648208	-1.06583	neuron projection development	biological_process	180
GO:0031594	16.0922	9.6355	16.1453	-6.4567	0.0531	-6.5098	-0.73933	0.00474973	-0.74408	neuromuscular junction	cellular_component	116
GO:0032809	3.2184	0	4.0363	-3.2184	0.8179	-4.0363	-8.33468	0.325784	-8.66046	neuronal cell body membrane	cellular_component	46
GO:0036445	0	3.2118	4.0363	3.2118	4.0363	-0.8245	8.33172	8.66046	-0.328736	neuronal stem cell division	biological_process	3
GO:0042066	3.2184	0	0	-3.2184	-3.2184	0	-8.33468	-8.33468	0	perineurial glial growth	biological_process
GO:0043005	32.1844	25.6946	24.218	-6.4898	-7.9664	1.4766	-0.324783	-0.410134	0.0853512	neuron projection	cellular_component	417
GO:0043025	74.024	57.8128	60.5449	-16.2112	-13.4791	-2.7321	-0.35655	-0.289944	-0.0666052	neuronal cell body	cellular_component	489
GO:0043523	9.6553	6.4236	0	-3.2317	-9.6553	6.4236	-0.587188	-9.91667	9.32948	regulation of neuron apoptotic process	biological_process	38
GO:0043803	3.2184	3.2118	0	-0.0066	-3.2184	3.2118	-0.0029524	-8.33468	8.33172	hydroxyneurosporene-O-methyltransferase activity	molecular_function
GO:0001843	6.4369	3.2118	4.0363	-3.2251	-2.4006	-0.8245	-1.00074	-0.672002	-0.328736	neural tube closure	biological_process	48

### Sheet: action potential
GO_ID	nonIBD	CD	UC	CD_vs_nonIBD	UC_vs_nonIBD	CD_vs_UC	log2fc_CD_vs_nonIBD	log2fc_UC_vs_nonIBD	log2fc_CD_vs_UC	GO_name	GO_namespace	term_size
GO:0001508	12.8737	9.6355	20.1816	-3.2382	7.3079	-10.5461	-0.417619	0.648208	-1.06583	action potential	biological_process	50
GO:0019228	0	3.2118	0	3.2118	0	3.2118	8.33172	0	8.33172	neuronal action potential	biological_process	33
GO:0086002	0	3.2118	0	3.2118	0	3.2118	8.33172	0	8.33172	cardiac muscle cell action potential involved in contraction	biological_process	29
GO:0086048	0	3.2118	0	3.2118	0	3.2118	8.33172	0	8.33172	membrane depolarization during bundle of His cell action potential	biological_process	3
GO:0098903	0	3.2118	0	3.2118	0	3.2118	8.33172	0	8.33172	regulation of membrane repolarization during action potential	biological_process	3
GO:1904457	6.4369	0	8.0727	-6.4369	1.6358	-8.0727	-9.33246	0.326232	-9.65869	positive regulation of neuronal action potential	biological_process	1
GO:0086006	0	3.2118	0	3.2118	0	3.2118	8.33172	0	8.33172	voltage-gated sodium channel activity involved in cardiac muscle cell action potential	molecular_function	10
GO:0086010	0	3.2118	0	3.2118	0	3.2118	8.33172	0	8.33172	membrane depolarization during action potential	biological_process	30
GO:0098908	6.4369	3.2118	0	-3.2251	-6.4369	3.2118	-1.00074	-9.33246	8.33172	regulation of neuronal action potential	biological_process	8

### Sheet: synap
GO_ID	nonIBD	CD	UC	CD_vs_nonIBD	UC_vs_nonIBD	CD_vs_UC	log2fc_CD_vs_nonIBD	log2fc_UC_vs_nonIBD	log2fc_CD_vs_UC	GO_name	GO_namespace	term_size
GO:0001772	3.2184	3.2118	4.0363	-0.0066	0.8179	-0.8245	-0.0029524	0.325784	-0.328736	immunological synapse	cellular_component	73
GO:1905056	3.2184	3.2118	4.0363	-0.0066	0.8179	-0.8245	-0.0029524	0.325784	-0.328736	P-type calcium transporter activity involved in regulation of presynaptic cytosolic calcium ion concentration	molecular_function	6
GO:1905806	0	3.2118	0	3.2118	0	3.2118	8.33172	0	8.33172	regulation of synapse pruning	biological_process	8
GO:2000809	3.2184	0	0	-3.2184	-3.2184	0	-8.33468	-8.33468	0	positive regulation of synaptic vesicle clustering	biological_process	2
GO:0000795	6.4369	6.4236	4.0363	-0.0133	-2.4006	2.3873	-0.00297936	-0.672002	0.669023	synaptonemal complex	cellular_component	52
GO:0001507	0	0	4.0363	0	4.0363	-4.0363	0	8.66046	-8.66046	acetylcholine catabolic process in synaptic cleft	biological_process	2
GO:0007268	12.8737	6.4236	16.1453	-6.4501	3.2716	-9.7217	-1.00185	0.326461	-1.32831	chemical synaptic transmission	biological_process	240
GO:0007416	0	0	4.0363	0	4.0363	-4.0363	0	8.66046	-8.66046	synapse assembly	biological_process	88
GO:0007529	3.2184	3.2118	4.0363	-0.0066	0.8179	-0.8245	-0.0029524	0.325784	-0.328736	establishment of synaptic specificity at neuromuscular junction	biological_process	2
GO:0008021	12.8737	6.4236	8.0727	-6.4501	-4.801	-1.6491	-1.00185	-0.672638	-0.329211	synaptic vesicle	cellular_component	253
GO:0008568	0	3.2118	0	3.2118	0	3.2118	8.33172	0	8.33172	microtubule severing ATPase activity	molecular_function	27
GO:0014069	9.6553	3.2118	4.0363	-6.4435	-5.619	-0.8245	-1.58495	-1.25621	-0.328736	postsynaptic density	cellular_component	436
GO:0016079	0	0	4.0363	0	4.0363	-4.0363	0	8.66046	-8.66046	synaptic vesicle exocytosis	biological_process	34
GO:0016201	0	3.2118	0	3.2118	0	3.2118	8.33172	0	8.33172	synaptic target inhibition	biological_process
GO:0030672	19.3106	9.6355	12.109	-9.6751	-7.2016	-2.4735	-1.00221	-0.672869	-0.329343	synaptic vesicle membrane	cellular_component	282
GO:0031625	6.4369	0	4.0363	-6.4369	-2.4006	-4.0363	-9.33246	-0.672002	-8.66046	ubiquitin protein ligase binding	molecular_function	457
GO:0032223	0	0	4.0363	0	4.0363	-4.0363	0	8.66046	-8.66046	negative regulation of synaptic transmission, cholinergic	biological_process	3
GO:0035249	3.2184	0	0	-3.2184	-3.2184	0	-8.33468	-8.33468	0	synaptic transmission, glutamatergic	biological_process	35
GO:0042734	22.529	25.6946	28.2543	3.1656	5.7253	-2.5597	0.189603	0.326557	-0.136954	presynaptic membrane	cellular_component	218
GO:0043083	0	0	8.0727	0	8.0727	-8.0727	0	9.65869	-9.65869	synaptic cleft	cellular_component	45
GO:0044231	3.2184	3.2118	4.0363	-0.0066	0.8179	-0.8245	-0.0029524	0.325784	-0.328736	host cell presynaptic membrane	cellular_component
GO:0045202	51.495	38.5418	36.3269	-12.9532	-15.1681	2.2149	-0.417914	-0.503277	0.0853629	synapse	cellular_component	930
GO:0048167	3.2184	6.4236	4.0363	3.2052	0.8179	2.3873	0.994807	0.325784	0.669023	regulation of synaptic plasticity	biological_process	98
GO:0048488	3.2184	0	0	-3.2184	-3.2184	0	-8.33468	-8.33468	0	synaptic vesicle endocytosis	biological_process	61
GO:0048786	3.2184	0	0	-3.2184	-3.2184	0	-8.33468	-8.33468	0	presynaptic active zone	cellular_component	72
GO:0050805	0	0	4.0363	0	4.0363	-4.0363	0	8.66046	-8.66046	negative regulation of synaptic transmission	biological_process	8
GO:0051124	3.2184	0	0	-3.2184	-3.2184	0	-8.33468	-8.33468	0	synaptic assembly at neuromuscular junction	biological_process	6
GO:0051966	3.2184	0	4.0363	-3.2184	0.8179	-4.0363	-8.33468	0.325784	-8.66046	regulation of synaptic transmission, glutamatergic	biological_process	37
GO:0060025	0	0	4.0363	0	4.0363	-4.0363	0	8.66046	-8.66046	regulation of synaptic activity	biological_process	3
GO:0060291	3.2184	0	12.109	-3.2184	8.8906	-12.109	-8.33468	1.90838	-10.2431	long-term synaptic potentiation	biological_process	51
GO:0097060	9.6553	6.4236	12.109	-3.2317	2.4537	-5.6854	-0.587188	0.326384	-0.913573	synaptic membrane	cellular_component	88
GO:0098684	3.2184	0	0	-3.2184	-3.2184	0	-8.33468	-8.33468	0	photoreceptor ribbon synapse	cellular_component	10
GO:0098793	25.7475	9.6355	16.1453	-16.112	-9.6022	-6.5098	-1.41706	-0.672985	-0.74408	presynapse	cellular_component	271
GO:0098879	3.2184	0	0	-3.2184	-3.2184	0	-8.33468	-8.33468	0	structural constituent of postsynaptic specialization	molecular_function	2
GO:0098978	38.6212	41.7537	32.2906	3.1325	-6.3306	9.4631	0.112483	-0.258206	0.370689	glutamatergic synapse	cellular_component	736
GO:0099072	0	3.2118	4.0363	3.2118	4.0363	-0.8245	8.33172	8.66046	-0.328736	regulation of postsynaptic membrane neurotransmitter receptor levels	biological_process	32
GO:0099175	0	3.2118	0	3.2118	0	3.2118	8.33172	0	8.33172	regulation of postsynapse organization	biological_process	41
GO:0099170	0	0	4.0363	0	4.0363	-4.0363	0	8.66046	-8.66046	postsynaptic modulation of chemical synaptic transmission	biological_process	27
GO:0099179	3.2184	0	0	-3.2184	-3.2184	0	-8.33468	-8.33468	0	regulation of synaptic membrane adhesion	biological_process	4
GO:0150053	6.4369	6.4236	4.0363	-0.0133	-2.4006	2.3873	-0.00297936	-0.672002	0.669023	cerebellar climbing fiber to Purkinje cell synapse	cellular_component	9
GO:1900073	3.2184	3.2118	4.0363	-0.0066	0.8179	-0.8245	-0.0029524	0.325784	-0.328736	regulation of neuromuscular synaptic transmission	biological_process
GO:1900273	9.6553	9.6355	8.0727	-0.0198	-1.5826	1.5628	-0.00295849	-0.257977	0.255019	positive regulation of long-term synaptic potentiation	biological_process	34
GO:2000809	3.2184	0	0	-3.2184	-3.2184	0	-8.33468	-8.33468	0	positive regulation of synaptic vesicle clustering	biological_process	2

### Sheet: signal
GO_ID	nonIBD	CD	UC	CD_vs_nonIBD	UC_vs_nonIBD	CD_vs_UC	log2fc_CD_vs_nonIBD	log2fc_UC_vs_nonIBD	log2fc_CD_vs_UC	GO_name	GO_namespace	term_size
GO:0001961	0	3.2118	0	3.2118	0	3.2118	8.33172	0	8.33172	positive regulation of cytokine-mediated signaling pathway	biological_process	12
GO:0090090	6.4369	6.4236	4.0363	-0.0133	-2.4006	2.3873	-0.00297936	-0.672002	0.669023	negative regulation of canonical Wnt signaling pathway	biological_process	285
GO:0090263	3.2184	3.2118	4.0363	-0.0066	0.8179	-0.8245	-0.0029524	0.325784	-0.328736	positive regulation of canonical Wnt signaling pathway	biological_process	156
GO:0095500	0	0	4.0363	0	4.0363	-4.0363	0	8.66046	-8.66046	acetylcholine receptor signaling pathway	biological_process	69
GO:0097190	3.2184	6.4236	8.0727	3.2052	4.8543	-1.6491	0.994807	1.32402	-0.329211	apoptotic signaling pathway	biological_process	67
GO:0097400	3.2184	3.2118	4.0363	-0.0066	0.8179	-0.8245	-0.0029524	0.325784	-0.328736	interleukin-17-mediated signaling pathway	biological_process	33
GO:0097696	3.2184	3.2118	4.0363	-0.0066	0.8179	-0.8245	-0.0029524	0.325784	-0.328736	cell surface receptor signaling pathway via STAT	biological_process	37
GO:0099178	6.4369	6.4236	4.0363	-0.0133	-2.4006	2.3873	-0.00297936	-0.672002	0.669023	regulation of retrograde trans-synaptic signaling by endocanabinoid	biological_process	4
GO:0120142	0	3.2118	0	3.2118	0	3.2118	8.33172	0	8.33172	positive regulation of ecdysone receptor signaling pathway	biological_process
GO:0140448	3.2184	6.4236	8.0727	3.2052	4.8543	-1.6491	0.994807	1.32402	-0.329211	signaling receptor ligand precursor processing	biological_process	9
GO:0140467	0	3.2118	4.0363	3.2118	4.0363	-0.8245	8.33172	8.66046	-0.328736	integrated stress response signaling	biological_process	28
GO:0141081	3.2184	3.2118	4.0363	-0.0066	0.8179	-0.8245	-0.0029524	0.325784	-0.328736	symbiont-mediated suppression of host inflammasome-mediated signal transduction	biological_process
GO:0141163	6.4369	6.4236	8.0727	-0.0133	1.6358	-1.6491	-0.00297936	0.326232	-0.329211	positive regulation of cAMP/PKA signal transduction	biological_process	19
GO:0160049	12.8737	6.4236	12.109	-6.4501	-0.7647	-5.6854	-1.00185	-0.0882763	-0.913573	negative regulation of cGAS/STING signaling pathway	biological_process	21
GO:1900459	6.4369	0	4.0363	-6.4369	-2.4006	-4.0363	-9.33246	-0.672002	-8.66046	positive regulation of brassinosteroid mediated signaling pathway	biological_process
GO:1901185	3.2184	3.2118	4.0363	-0.0066	0.8179	-0.8245	-0.0029524	0.325784	-0.328736	negative regulation of ERBB signaling pathway	biological_process	5
GO:1901798	3.2184	0	0	-3.2184	-3.2184	0	-8.33468	-8.33468	0	positive regulation of signal transduction by p53 class mediator	biological_process	17
GO:1902176	6.4369	0	0	-6.4369	-6.4369	0	-9.33246	-9.33246	0	negative regulation of oxidative stress-induced intrinsic apoptotic signaling pathway	biological_process	18
GO:1902531	3.2184	0	0	-3.2184	-3.2184	0	-8.33468	-8.33468	0	regulation of intracellular signal transduction	biological_process	42
GO:1903376	0	3.2118	0	3.2118	0	3.2118	8.33172	0	8.33172	regulation of oxidative stress-induced neuron intrinsic apoptotic signaling pathway	biological_process	5
GO:1903831	3.2184	0	0	-3.2184	-3.2184	0	-8.33468	-8.33468	0	signal transduction involved in cellular response to ammonium ion	biological_process
GO:1904262	0	3.2118	0	3.2118	0	3.2118	8.33172	0	8.33172	negative regulation of TORC1 signaling	biological_process	152
GO:2000022	0	0	4.0363	0	4.0363	-4.0363	0	8.66046	-8.66046	regulation of jasmonic acid mediated signaling pathway	biological_process
GO:2000272	0	3.2118	0	3.2118	0	3.2118	8.33172	0	8.33172	negative regulation of signaling receptor activity	biological_process	1
GO:2001234	0	3.2118	0	3.2118	0	3.2118	8.33172	0	8.33172	negative regulation of apoptotic signaling pathway	biological_process	28
GO:0000076	25.7475	16.0591	32.2906	-9.6884	6.5431	-16.2315	-0.680703	0.326568	-1.00727	DNA replication checkpoint signaling	biological_process	27
GO:0000160	595.41	549.221	674.067	-46.1894	78.6561	-124.846	-0.116496	0.179004	-0.295499	phosphorelay signal transduction system	biological_process
GO:0001402	0	3.2118	0	3.2118	0	3.2118	8.33172	0	8.33172	signal transduction involved in filamentous growth	biological_process
GO:0002221	3.2184	3.2118	0	-0.0066	-3.2184	3.2118	-0.0029524	-8.33468	8.33172	pattern recognition receptor signaling pathway	biological_process	28
GO:0002764	3.2184	6.4236	8.0727	3.2052	4.8543	-1.6491	0.994807	1.32402	-0.329211	immune response-regulating signaling pathway	biological_process	3
GO:0003270	3.2184	3.2118	4.0363	-0.0066	0.8179	-0.8245	-0.0029524	0.325784	-0.328736	Notch signaling pathway involved in regulation of secondary heart field cardioblast proliferation	biological_process
GO:0004888	90.1162	77.0837	104.945	-13.0325	14.8283	-27.8608	-0.225334	0.219746	-0.445079	transmembrane signaling receptor activity	molecular_function	395
GO:0005048	32.1844	35.33	32.2906	3.1456	0.1062	3.0394	0.134492	0.0047512	0.129741	signal sequence binding	molecular_function	6
GO:0005102	51.495	32.1182	36.3269	-19.3768	-15.1681	-4.2087	-0.680872	-0.503277	-0.177595	signaling receptor binding	molecular_function	602
GO:0005047	32.1844	32.1182	40.3633	-0.0662	8.1789	-8.2451	-0.00296961	0.326592	-0.329561	signal recognition particle binding	molecular_function	16
GO:0005787	0	3.2118	0	3.2118	0	3.2118	8.33172	0	8.33172	signal peptidase complex	cellular_component	15
GO:0006465	151.267	141.32	165.489	-9.9464	14.2229	-24.1693	-0.0981191	0.129638	-0.227757	obsolete signal peptide processing	biological_process
GO:0007094	3.2184	0	0	-3.2184	-3.2184	0	-8.33468	-8.33468	0	mitotic spindle assembly checkpoint signaling	biological_process	56
GO:0007165	450.581	404.689	435.923	-45.8916	-14.6576	-31.234	-0.154968	-0.0477108	-0.107257	signal transduction	biological_process	1567
GO:0007265	3.2184	0	0	-3.2184	-3.2184	0	-8.33468	-8.33468	0	Ras protein signal transduction	biological_process	103
GO:0008063	0	0	4.0363	0	4.0363	-4.0363	0	8.66046	-8.66046	Toll signaling pathway	biological_process	9
GO:0008180	3.2184	3.2118	0	-0.0066	-3.2184	3.2118	-0.0029524	-8.33468	8.33172	COP9 signalosome	cellular_component	64
GO:0008286	3.2184	6.4236	4.0363	3.2052	0.8179	2.3873	0.994807	0.325784	0.669023	insulin receptor signaling pathway	biological_process	122
GO:0008593	3.2184	6.4236	8.0727	3.2052	4.8543	-1.6491	0.994807	1.32402	-0.329211	regulation of Notch signaling pathway	biological_process	28
GO:0009003	93.3346	96.3546	125.126	3.02	31.7915	-28.7715	0.0459367	0.42286	-0.376923	signal peptidase activity	molecular_function	7
GO:0009734	16.0922	6.4236	20.1816	-9.6686	4.0894	-13.758	-1.32356	0.326497	-1.65006	auxin-activated signaling pathway	biological_process
GO:0009742	3.2184	0	4.0363	-3.2184	0.8179	-4.0363	-8.33468	0.325784	-8.66046	brassinosteroid mediated signaling pathway	biological_process
GO:0009787	0	0	4.0363	0	4.0363	-4.0363	0	8.66046	-8.66046	regulation of abscisic acid-activated signaling pathway	biological_process	1
GO:0009755	3.2184	0	0	-3.2184	-3.2184	0	-8.33468	-8.33468	0	hormone-mediated signaling pathway	biological_process	47
GO:0009788	6.4369	3.2118	8.0727	-3.2251	1.6358	-4.8609	-1.00074	0.326232	-1.32697	negative regulation of abscisic acid-activated signaling pathway	biological_process
GO:0009863	3.2184	0	4.0363	-3.2184	0.8179	-4.0363	-8.33468	0.325784	-8.66046	salicylic acid mediated signaling pathway	biological_process
GO:0009939	3.2184	3.2118	4.0363	-0.0066	0.8179	-0.8245	-0.0029524	0.325784	-0.328736	positive regulation of gibberellic acid mediated signaling pathway	biological_process
GO:0010105	9.6553	12.8473	16.1453	3.192	6.49	-3.298	0.411701	0.741121	-0.32942	negative regulation of ethylene-activated signaling pathway	biological_process
GO:0010182	0	0	4.0363	0	4.0363	-4.0363	0	8.66046	-8.66046	sugar mediated signaling pathway	biological_process
GO:0010642	0	3.2118	0	3.2118	0	3.2118	8.33172	0	8.33172	negative regulation of platelet-derived growth factor receptor signaling pathway	biological_process	13
GO:0010749	3.2184	0	4.0363	-3.2184	0.8179	-4.0363	-8.33468	0.325784	-8.66046	regulation of nitric oxide mediated signal transduction	biological_process	1
GO:0016055	9.6553	3.2118	0	-6.4435	-9.6553	3.2118	-1.58495	-9.91667	8.33172	Wnt signaling pathway	biological_process	84
GO:0010928	3.2184	0	0	-3.2184	-3.2184	0	-8.33468	-8.33468	0	regulation of auxin mediated signaling pathway	biological_process
GO:0019221	0	0	8.0727	0	8.0727	-8.0727	0	9.65869	-9.65869	cytokine-mediated signaling pathway	biological_process	224
GO:0019933	0	3.2118	0	3.2118	0	3.2118	8.33172	0	8.33172	obsolete cAMP-mediated signaling	biological_process
GO:0021775	3.2184	3.2118	0	-0.0066	-3.2184	3.2118	-0.0029524	-8.33468	8.33172	smoothened signaling pathway involved in ventral spinal cord interneuron specification	biological_process
GO:0023019	3.2184	6.4236	8.0727	3.2052	4.8543	-1.6491	0.994807	1.32402	-0.329211	signal transduction involved in regulation of gene expression	biological_process	11
GO:0030159	3.2184	0	0	-3.2184	-3.2184	0	-8.33468	-8.33468	0	signaling receptor complex adaptor activity	molecular_function	42
GO:0030330	0	3.2118	0	3.2118	0	3.2118	8.33172	0	8.33172	DNA damage response, signal transduction by p53 class mediator	biological_process	59
GO:0030512	3.2184	6.4236	8.0727	3.2052	4.8543	-1.6491	0.994807	1.32402	-0.329211	negative regulation of transforming growth factor beta receptor signaling pathway	biological_process	140
GO:0031098	3.2184	0	0	-3.2184	-3.2184	0	-8.33468	-8.33468	0	stress-activated protein kinase signaling cascade	biological_process	10
GO:0031573	6.4369	6.4236	8.0727	-0.0133	1.6358	-1.6491	-0.00297936	0.326232	-0.329211	mitotic intra-S DNA damage checkpoint signaling	biological_process	21
GO:0031663	0	0	8.0727	0	8.0727	-8.0727	0	9.65869	-9.65869	lipopolysaccharide-mediated signaling pathway	biological_process	43
GO:0032006	25.7475	19.2709	32.2906	-6.4766	6.5431	-13.0197	-0.41782	0.326568	-0.744389	regulation of TOR signaling	biological_process	29
GO:0032926	3.2184	0	0	-3.2184	-3.2184	0	-8.33468	-8.33468	0	negative regulation of activin receptor signaling pathway	biological_process	24
GO:0033147	3.2184	0	0	-3.2184	-3.2184	0	-8.33468	-8.33468	0	negative regulation of intracellular estrogen receptor signaling pathway	biological_process	18
GO:0033209	3.2184	0	0	-3.2184	-3.2184	0	-8.33468	-8.33468	0	tumor necrosis factor-mediated signaling pathway	biological_process	113
GO:0033314	3.2184	3.2118	8.0727	-0.0066	4.8543	-4.8609	-0.0029524	1.32402	-1.32697	mitotic DNA replication checkpoint signaling	biological_process	18
GO:0034125	6.4369	3.2118	4.0363	-3.2251	-2.4006	-0.8245	-1.00074	-0.672002	-0.328736	negative regulation of MyD88-dependent toll-like receptor signaling pathway	biological_process	6
GO:0035023	3.2184	3.2118	0	-0.0066	-3.2184	3.2118	-0.0029524	-8.33468	8.33172	regulation of Rho protein signal transduction	biological_process	41
GO:0035329	0	3.2118	0	3.2118	0	3.2118	8.33172	0	8.33172	hippo signaling	biological_process	80
GO:0035556	54.7134	44.9655	52.4723	-9.7479	-2.2411	-7.5068	-0.283019	-0.0603269	-0.222692	intracellular signal transduction	biological_process	663
GO:0036481	3.2184	3.2118	4.0363	-0.0066	0.8179	-0.8245	-0.0029524	0.325784	-0.328736	intrinsic apoptotic signaling pathway in response to hydrogen peroxide	biological_process	3
GO:0038202	6.4369	12.8473	0	6.4104	-6.4369	12.8473	0.99591	-9.33246	10.3284	TORC1 signaling	biological_process	52
GO:0038203	3.2184	0	0	-3.2184	-3.2184	0	-8.33468	-8.33468	0	TORC2 signaling	biological_process	55
GO:0038172	0	0	4.0363	0	4.0363	-4.0363	0	8.66046	-8.66046	interleukin-33-mediated signaling pathway	biological_process	14
GO:0039722	0	3.2118	0	3.2118	0	3.2118	8.33172	0	8.33172	symbiont-mediated suppression of host toll-like receptor signaling pathway	biological_process
GO:0042772	0	3.2118	0	3.2118	0	3.2118	8.33172	0	8.33172	DNA damage response, signal transduction resulting in transcription	biological_process	1
GO:0043123	6.4369	9.6355	12.109	3.1986	5.6721	-2.4735	0.58125	0.910593	-0.329343	positive regulation of canonical NF-kappaB signal transduction	biological_process	453
GO:0043401	3.2184	0	0	-3.2184	-3.2184	0	-8.33468	-8.33468	0	steroid hormone receptor signaling pathway	biological_process	7
GO:0043491	3.2184	3.2118	0	-0.0066	-3.2184	3.2118	-0.0029524	-8.33468	8.33172	phosphatidylinositol 3-kinase/protein kinase B signal transduction	biological_process	99
GO:0043568	6.4369	6.4236	8.0727	-0.0133	1.6358	-1.6491	-0.00297936	0.326232	-0.329211	positive regulation of insulin-like growth factor receptor signaling pathway	biological_process	9
GO:0045745	6.4369	6.4236	8.0727	-0.0133	1.6358	-1.6491	-0.00297936	0.326232	-0.329211	positive regulation of G protein-coupled receptor signaling pathway	biological_process	16
GO:0045879	12.8737	6.4236	4.0363	-6.4501	-8.8374	2.3873	-1.00185	-1.67087	0.669023	negative regulation of smoothened signaling pathway	biological_process	62
GO:0046427	6.4369	3.2118	4.0363	-3.2251	-2.4006	-0.8245	-1.00074	-0.672002	-0.328736	positive regulation of receptor signaling pathway via JAK-STAT	biological_process	57
GO:0046579	3.2184	3.2118	4.0363	-0.0066	0.8179	-0.8245	-0.0029524	0.325784	-0.328736	positive regulation of Ras protein signal transduction	biological_process	29
GO:0048008	0	3.2118	0	3.2118	0	3.2118	8.33172	0	8.33172	platelet-derived growth factor receptor signaling pathway	biological_process	41
GO:0048500	22.529	25.6946	28.2543	3.1656	5.7253	-2.5597	0.189603	0.326557	-0.136954	signal recognition particle	cellular_component	8
GO:0050852	0	0	8.0727	0	8.0727	-8.0727	0	9.65869	-9.65869	T cell receptor signaling pathway	biological_process	167
GO:0051598	3.2184	0	0	-3.2184	-3.2184	0	-8.33468	-8.33468	0	meiotic recombination checkpoint signaling	biological_process	6
GO:0007165	450.581	404.689	435.923	-45.8916	-14.6576	-31.234	-0.154968	-0.0477108	-0.107257	signal transduction	biological_process	1567
GO:0007267	3.2184	3.2118	4.0363	-0.0066	0.8179	-0.8245	-0.0029524	0.325784	-0.328736	cell-cell signaling	biological_process	251
GO:0046626	0	3.2118	0	3.2118	0	3.2118	8.33172	0	8.33172	regulation of insulin receptor signaling pathway	biological_process	13
GO:0048008	0	3.2118	0	3.2118	0	3.2118	8.33172	0	8.33172	platelet-derived growth factor receptor signaling pathway	biological_process	41
GO:0048500	22.529	25.6946	28.2543	3.1656	5.7253	-2.5597	0.189603	0.326557	-0.136954	signal recognition particle	cellular_component	8
GO:0050850	0	3.2118	4.0363	3.2118	4.0363	-0.8245	8.33172	8.66046	-0.328736	positive regulation of calcium-mediated signaling	biological_process	42
GO:0051598	3.2184	0	0	-3.2184	-3.2184	0	-8.33468	-8.33468	0	meiotic recombination checkpoint signaling	biological_process	6
GO:0051897	16.0922	19.2709	16.1453	3.1787	0.0531	3.1256	0.259915	0.00474973	0.255165	positive regulation of phosphatidylinositol 3-kinase/protein kinase B signal transduction	biological_process	284
GO:0060169	0	0	4.0363	0	4.0363	-4.0363	0	8.66046	-8.66046	negative regulation of adenosine receptor signaling pathway	biological_process	2
GO:0060339	6.4369	3.2118	0	-3.2251	-6.4369	3.2118	-1.00074	-9.33246	8.33172	negative regulation of type I interferon-mediated signaling pathway	biological_process	28
GO:0060395	3.2184	0	0	-3.2184	-3.2184	0	-8.33468	-8.33468	0	SMAD protein signal transduction	biological_process	56
GO:0060369	0	3.2118	0	3.2118	0	3.2118	8.33172	0	8.33172	positive regulation of Fc receptor mediated stimulatory signaling pathway	biological_process	7
GO:0061314	3.2184	3.2118	4.0363	-0.0066	0.8179	-0.8245	-0.0029524	0.325784	-0.328736	Notch signaling involved in heart development	biological_process	1
GO:0061939	3.2184	3.2118	4.0363	-0.0066	0.8179	-0.8245	-0.0029524	0.325784	-0.328736	c-di-GMP signaling	biological_process	2
GO:0062200	3.2184	0	0	-3.2184	-3.2184	0	-8.33468	-8.33468	0	RAM/MOR signaling	biological_process
GO:0070059	6.4369	3.2118	4.0363	-3.2251	-2.4006	-0.8245	-1.00074	-0.672002	-0.328736	intrinsic apoptotic signaling pathway in response to endoplasmic reticulum stress	biological_process	57
GO:0070297	16.0922	6.4236	12.109	-9.6686	-3.9832	-5.6854	-1.32356	-0.409987	-0.913573	regulation of phosphorelay signal transduction system	biological_process
GO:0070431	0	3.2118	0	3.2118	0	3.2118	8.33172	0	8.33172	nucleotide-binding oligomerization domain containing 2 signaling pathway	biological_process	26
GO:0070528	3.2184	3.2118	0	-0.0066	-3.2184	3.2118	-0.0029524	-8.33468	8.33172	protein kinase C signaling	biological_process	5
GO:0070885	9.6553	6.4236	4.0363	-3.2317	-5.619	2.3873	-0.587188	-1.25621	0.669023	negative regulation of calcineurin-NFAT signaling cascade	biological_process	23
GO:0071526	3.2184	3.2118	4.0363	-0.0066	0.8179	-0.8245	-0.0029524	0.325784	-0.328736	semaphorin-plexin signaling pathway	biological_process	110
GO:0071878	9.6553	6.4236	4.0363	-3.2317	-5.619	2.3873	-0.587188	-1.25621	0.669023	negative regulation of adenylate cyclase-activating adrenergic receptor signaling pathway	biological_process	4
GO:0072332	0	6.4236	0	6.4236	0	6.4236	9.32948	0	9.32948	intrinsic apoptotic signaling pathway by p53 class mediator	biological_process	25
GO:0075118	3.2184	0	0	-3.2184	-3.2184	0	-8.33468	-8.33468	0	symbiont-mediated perturbation of host G protein-coupled receptor signal transduction pathway	biological_process
GO:0080038	3.2184	3.2118	4.0363	-0.0066	0.8179	-0.8245	-0.0029524	0.325784	-0.328736	positive regulation of cytokinin-activated signaling pathway	biological_process
GO:0090090	6.4369	6.4236	4.0363	-0.0133	-2.4006	2.3873	-0.00297936	-0.672002	0.669023	negative regulation of canonical Wnt signaling pathway	biological_process	285
GO:0095500	0	0	4.0363	0	4.0363	-4.0363	0	8.66046	-8.66046	acetylcholine receptor signaling pathway	biological_process	69
GO:0097190	3.2184	6.4236	8.0727	3.2052	4.8543	-1.6491	0.994807	1.32402	-0.329211	apoptotic signaling pathway	biological_process	67
GO:0097400	3.2184	3.2118	4.0363	-0.0066	0.8179	-0.8245	-0.0029524	0.325784	-0.328736	interleukin-17-mediated signaling pathway	biological_process	33
GO:0097696	3.2184	3.2118	4.0363	-0.0066	0.8179	-0.8245	-0.0029524	0.325784	-0.328736	cell surface receptor signaling pathway via STAT	biological_process	37
GO:0099178	6.4369	6.4236	4.0363	-0.0133	-2.4006	2.3873	-0.00297936	-0.672002	0.669023	regulation of retrograde trans-synaptic signaling by endocanabinoid	biological_process	4
GO:0120142	0	3.2118	0	3.2118	0	3.2118	8.33172	0	8.33172	positive regulation of ecdysone receptor signaling pathway	biological_process
GO:0140448	3.2184	6.4236	8.0727	3.2052	4.8543	-1.6491	0.994807	1.32402	-0.329211	signaling receptor ligand precursor processing	biological_process	9
GO:0141081	3.2184	3.2118	4.0363	-0.0066	0.8179	-0.8245	-0.0029524	0.325784	-0.328736	symbiont-mediated suppression of host inflammasome-mediated signal transduction	biological_process
GO:0160049	12.8737	6.4236	12.109	-6.4501	-0.7647	-5.6854	-1.00185	-0.0882763	-0.913573	negative regulation of cGAS/STING signaling pathway	biological_process	21
GO:0141163	6.4369	6.4236	8.0727	-0.0133	1.6358	-1.6491	-0.00297936	0.326232	-0.329211	positive regulation of cAMP/PKA signal transduction	biological_process	19
GO:1900459	6.4369	0	4.0363	-6.4369	-2.4006	-4.0363	-9.33246	-0.672002	-8.66046	positive regulation of brassinosteroid mediated signaling pathway	biological_process
GO:1901185	3.2184	3.2118	4.0363	-0.0066	0.8179	-0.8245	-0.0029524	0.325784	-0.328736	negative regulation of ERBB signaling pathway	biological_process	5
GO:1901798	3.2184	0	0	-3.2184	-3.2184	0	-8.33468	-8.33468	0	positive regulation of signal transduction by p53 class mediator	biological_process	17
GO:1902176	6.4369	0	0	-6.4369	-6.4369	0	-9.33246	-9.33246	0	negative regulation of oxidative stress-induced intrinsic apoptotic signaling pathway	biological_process	18
GO:1902287	6.4369	6.4236	8.0727	-0.0133	1.6358	-1.6491	-0.00297936	0.326232	-0.329211	semaphorin-plexin signaling pathway involved in axon guidance	biological_process
GO:1903376	0	3.2118	0	3.2118	0	3.2118	8.33172	0	8.33172	regulation of oxidative stress-induced neuron intrinsic apoptotic signaling pathway	biological_process	5
GO:1903831	3.2184	0	0	-3.2184	-3.2184	0	-8.33468	-8.33468	0	signal transduction involved in cellular response to ammonium ion	biological_process
GO:1904262	0	3.2118	0	3.2118	0	3.2118	8.33172	0	8.33172	negative regulation of TORC1 signaling	biological_process	152
GO:2000022	0	0	4.0363	0	4.0363	-4.0363	0	8.66046	-8.66046	regulation of jasmonic acid mediated signaling pathway	biological_process
GO:2000124	9.6553	9.6355	8.0727	-0.0198	-1.5826	1.5628	-0.00295849	-0.257977	0.255019	regulation of endocannabinoid signaling pathway	biological_process	3
GO:2000272	0	3.2118	0	3.2118	0	3.2118	8.33172	0	8.33172	negative regulation of signaling receptor activity	biological_process	1
GO:2001234	0	3.2118	0	3.2118	0	3.2118	8.33172	0	8.33172	negative regulation of apoptotic signaling pathway	biological_process	28

### Sheet: acetylcholine
GO_ID	nonIBD	CD	UC	CD_vs_nonIBD	UC_vs_nonIBD	CD_vs_UC	log2fc_CD_vs_nonIBD	log2fc_UC_vs_nonIBD	log2fc_CD_vs_UC	GO_name	GO_namespace	term_size
GO:0003990	3.2184	3.2118	8.0727	-0.0066	4.8543	-4.8609	-0.0029524	1.32402	-1.32697	acetylcholinesterase activity	molecular_function	10
GO:0001507	0	0	4.0363	0	4.0363	-4.0363	0	8.66046	-8.66046	acetylcholine catabolic process in synaptic cleft	biological_process	2
GO:0006581	3.2184	3.2118	8.0727	-0.0066	4.8543	-4.8609	-0.0029524	1.32402	-1.32697	acetylcholine catabolic process	biological_process	4
GO:0008292	9.6553	6.4236	8.0727	-3.2317	-1.5826	-1.6491	-0.587188	-0.257977	-0.329211	acetylcholine biosynthetic process	biological_process	8
GO:0042166	0	0	4.0363	0	4.0363	-4.0363	0	8.66046	-8.66046	acetylcholine binding	molecular_function	13
GO:0095500	0	0	4.0363	0	4.0363	-4.0363	0	8.66046	-8.66046	acetylcholine receptor signaling pathway	biological_process	69
GO:1905145	9.6553	6.4236	4.0363	-3.2317	-5.619	2.3873	-0.587188	-1.25621	0.669023	cellular response to acetylcholine	biological_process	3

### Sheet: dendrit
GO_ID	nonIBD	CD	UC	CD_vs_nonIBD	UC_vs_nonIBD	CD_vs_UC	log2fc_CD_vs_nonIBD	log2fc_UC_vs_nonIBD	log2fc_CD_vs_UC	GO_name	GO_namespace	term_size
GO:0002468	0	0	4.0363	0	4.0363	-4.0363	0	8.66046	-8.66046	dendritic cell antigen processing and presentation	biological_process	1
GO:0030425	32.1844	35.33	24.218	3.1456	-7.9664	11.112	0.134492	-0.410134	0.544627	dendrite	cellular_component	763
GO:0032590	3.2184	0	4.0363	-3.2184	0.8179	-4.0363	-8.33468	0.325784	-8.66046	dendrite membrane	cellular_component	37
GO:0032839	0	6.4236	8.0727	6.4236	8.0727	-1.6491	9.32948	9.65869	-0.329211	dendrite cytoplasm	cellular_component	29
GO:0043197	6.4369	6.4236	8.0727	-0.0133	1.6358	-1.6491	-0.00297936	0.326232	-0.329211	dendritic spine	cellular_component	228
GO:0048813	3.2184	0	4.0363	-3.2184	0.8179	-4.0363	-8.33468	0.325784	-8.66046	dendrite morphogenesis	biological_process	26
GO:0097061	3.2184	3.2118	4.0363	-0.0066	0.8179	-0.8245	-0.0029524	0.325784	-0.328736	dendritic spine organization	biological_process	6
GO:0097440	0	0	4.0363	0	4.0363	-4.0363	0	8.66046	-8.66046	apical dendrite	cellular_component	21
GO:0098937	0	3.2118	4.0363	3.2118	4.0363	-0.8245	8.33172	8.66046	-0.328736	anterograde dendritic transport	biological_process	2
GO:0150002	0	0	4.0363	0	4.0363	-4.0363	0	8.66046	-8.66046	distal dendrite	cellular_component	2
GO:1903861	3.2184	0	0	-3.2184	-3.2184	0	-8.33468	-8.33468	0	positive regulation of dendrite extension	biological_process	29
GO:1990635	0	0	4.0363	0	4.0363	-4.0363	0	8.66046	-8.66046	proximal dendrite	cellular_component	10
