## Supplementary File 3 for "Molecular Mimicry in Inflammatory Bowel Disease: Multi-layered Functional and Sequence-level Analysis of Gut Microbial Proteins Mimicking the Human Proteome"

### Sheet: SRP_all
GO_ID	nonIBD	CD	UC	CD_vs_nonIBD	UC_vs_nonIBD	CD_vs_UC	log2fc_CD_vs_nonIBD	log2fc_UC_vs_nonIBD	log2fc_CD_vs_UC	GO_name	GO_namespace	term_size
GO:0003924	1403.24	1454.95	1497.48	51.7165	94.2396	-42.5231	0.052214	0.0937741	-0.0415601	GTPase activity	molecular_function	909
GO:0005047	32.1844	32.1182	40.3633	-0.0662	8.1789	-8.2451	-0.00296961	0.326592	-0.329561	signal recognition particle binding	molecular_function	16
GO:0005048	32.1844	35.33	32.2906	3.1456	0.1062	3.0394	0.134492	0.0047512	0.129741	signal sequence binding	molecular_function	6
GO:0005096	0	6.4236	4.0363	6.4236	4.0363	2.3873	9.32948	8.66046	0.669023	GTPase activator activity	molecular_function	635
GO:0005783	405.523	362.936	375.378	-42.5872	-30.1444	-12.4428	-0.160065	-0.111435	-0.0486307	endoplasmic reticulum	cellular_component	2171
GO:0005788	86.8978	89.9309	96.8718	3.0331	9.974	-6.9409	0.0494917	0.15674	-0.107248	endoplasmic reticulum lumen	cellular_component	826
GO:0005789	405.523	382.207	359.233	-23.3163	-46.2897	22.9734	-0.0854285	-0.174858	0.0894296	endoplasmic reticulum membrane	cellular_component	3598
GO:0005790	12.8737	12.8473	16.1453	-0.0264	3.2716	-3.298	-0.00295926	0.326461	-0.32942	smooth endoplasmic reticulum	cellular_component	27
GO:0005793	12.8737	6.4236	8.0727	-6.4501	-4.801	-1.6491	-1.00185	-0.672638	-0.329211	endoplasmic reticulum-Golgi intermediate compartment	cellular_component	135
GO:0006465	151.267	141.32	165.489	-9.9464	14.2229	-24.1693	-0.0981191	0.129638	-0.227757	obsolete signal peptide processing	biological_process
GO:0006605	328.28	314.758	290.615	-13.5221	-37.6649	24.1428	-0.0606823	-0.175811	0.115129	protein targeting	biological_process	47
GO:0006612	3.2184	0	0	-3.2184	-3.2184	0	-8.33468	-8.33468	0	protein targeting to membrane	biological_process	63
GO:0006614	54.7134	57.8128	68.6176	3.0994	13.9042	-10.8048	0.0794806	0.326631	-0.24715	SRP-dependent cotranslational protein targeting to membrane	biological_process	17
GO:0006616	22.529	22.4827	20.1816	-0.0463	-2.3474	2.3011	-0.00296666	-0.158668	0.155702	SRP-dependent cotranslational protein targeting to membrane, translocation	biological_process	13
GO:0006620	9.6553	9.6355	8.0727	-0.0198	-1.5826	1.5628	-0.00295849	-0.257977	0.255019	post-translational protein targeting to endoplasmic reticulum membrane	biological_process	14
GO:0006623	0	3.2118	4.0363	3.2118	4.0363	-0.8245	8.33172	8.66046	-0.328736	protein targeting to vacuole	biological_process	12
GO:0006625	0	3.2118	0	3.2118	0	3.2118	8.33172	0	8.33172	protein targeting to peroxisome	biological_process	15
GO:0006626	3.2184	0	4.0363	-3.2184	0.8179	-4.0363	-8.33468	0.325784	-8.66046	obsolete protein targeting to mitochondrion	biological_process
GO:0006627	6.4369	0	12.109	-6.4369	5.6721	-12.109	-9.33246	0.910593	-10.2431	obsolete protein processing involved in protein targeting to mitochondrion	biological_process
GO:0006888	3.2184	3.2118	4.0363	-0.0066	0.8179	-0.8245	-0.0029524	0.325784	-0.328736	endoplasmic reticulum to Golgi vesicle-mediated transport	biological_process	219
GO:0006890	3.2184	3.2118	4.0363	-0.0066	0.8179	-0.8245	-0.0029524	0.325784	-0.328736	retrograde vesicle-mediated transport, Golgi to endoplasmic reticulum	biological_process	98
GO:0008832	41.8397	51.3891	32.2906	9.5494	-9.5491	19.0985	0.296526	-0.373656	0.670182	dGTPase activity	molecular_function	7
GO:0030868	6.4369	9.6355	12.109	3.1986	5.6721	-2.4735	0.58125	0.910593	-0.329343	smooth endoplasmic reticulum membrane	cellular_component	13
GO:0030968	3.2184	3.2118	8.0727	-0.0066	4.8543	-4.8609	-0.0029524	1.32402	-1.32697	endoplasmic reticulum unfolded protein response	biological_process	81
GO:0031267	9.6553	3.2118	4.0363	-6.4435	-5.619	-0.8245	-1.58495	-1.25621	-0.328736	small GTPase binding	molecular_function	470
GO:0033116	9.6553	0	0	-9.6553	-9.6553	0	-9.91667	-9.91667	0	endoplasmic reticulum-Golgi intermediate compartment membrane	cellular_component	172
GO:0034204	19.3106	19.2709	32.2906	-0.0397	12.98	-13.0197	-0.0029675	0.741421	-0.744389	lipid translocation	biological_process	15
GO:0034260	3.2184	3.2118	4.0363	-0.0066	0.8179	-0.8245	-0.0029524	0.325784	-0.328736	negative regulation of GTPase activity	biological_process	17
GO:0034663	0	3.2118	0	3.2118	0	3.2118	8.33172	0	8.33172	endoplasmic reticulum chaperone complex	cellular_component	16
GO:0034975	6.4369	6.4236	8.0727	-0.0133	1.6358	-1.6491	-0.00297936	0.326232	-0.329211	protein folding in endoplasmic reticulum	biological_process	20
GO:0034976	45.0581	41.7537	52.4723	-3.3044	7.4142	-10.7186	-0.109857	0.219724	-0.329581	response to endoplasmic reticulum stress	biological_process	156
GO:0036494	3.2184	3.2118	0	-0.0066	-3.2184	3.2118	-0.0029524	-8.33468	8.33172	positive regulation of translation initiation in response to endoplasmic reticulum stress	biological_process	2
GO:0042000	12.8737	12.8473	4.0363	-0.0264	-8.8374	8.811	-0.00295926	-1.67087	1.66791	translocation of peptides or proteins into host	biological_process
GO:0043547	0	0	4.0363	0	4.0363	-4.0363	0	8.66046	-8.66046	positive regulation of GTPase activity	biological_process	78
GO:0044167	3.2184	0	0	-3.2184	-3.2184	0	-8.33468	-8.33468	0	host cell endoplasmic reticulum membrane	cellular_component
GO:0044233	3.2184	0	0	-3.2184	-3.2184	0	-8.33468	-8.33468	0	mitochondria-associated endoplasmic reticulum membrane contact site	cellular_component	38
GO:0045036	3.2184	3.2118	4.0363	-0.0066	0.8179	-0.8245	-0.0029524	0.325784	-0.328736	protein targeting to chloroplast	biological_process
GO:0045332	9.6553	16.0591	4.0363	6.4038	-5.619	12.0228	0.733403	-1.25621	1.98961	phospholipid translocation	biological_process	51
GO:0046967	0	3.2118	0	3.2118	0	3.2118	8.33172	0	8.33172	cytosol to endoplasmic reticulum transport	biological_process	2
GO:0048237	0	3.2118	0	3.2118	0	3.2118	8.33172	0	8.33172	rough endoplasmic reticulum lumen	cellular_component	6
GO:0048500	22.529	25.6946	28.2543	3.1656	5.7253	-2.5597	0.189603	0.326557	-0.136954	signal recognition particle	cellular_component	8
GO:0051083	199.543	208.768	153.38	9.2253	-46.1626	55.3879	0.0651998	-0.379564	0.444764	'de novo' cotranslational protein folding	biological_process	6
GO:0061092	0	6.4236	0	6.4236	0	6.4236	9.32948	0	9.32948	positive regulation of phospholipid translocation	biological_process	3
GO:0061857	3.2184	0	0	-3.2184	-3.2184	0	-8.33468	-8.33468	0	endoplasmic reticulum stress-induced pre-emptive quality control	biological_process	2
GO:0070059	6.4369	3.2118	4.0363	-3.2251	-2.4006	-0.8245	-1.00074	-0.672002	-0.328736	intrinsic apoptotic signaling pathway in response to endoplasmic reticulum stress	biological_process	57
GO:0090313	6.4369	6.4236	12.109	-0.0133	5.6721	-5.6854	-0.00297936	0.910593	-0.913573	regulation of protein targeting to membrane	biological_process	1
GO:0090314	9.6553	16.0591	4.0363	6.4038	-5.619	12.0228	0.733403	-1.25621	1.98961	positive regulation of protein targeting to membrane	biological_process	39
GO:0090630	0	3.2118	0	3.2118	0	3.2118	8.33172	0	8.33172	activation of GTPase activity	biological_process	24
GO:0098553	3.2184	3.2118	0	-0.0066	-3.2184	3.2118	-0.0029524	-8.33468	8.33172	lumenal side of endoplasmic reticulum membrane	cellular_component	194
GO:0098554	12.8737	16.0591	16.1453	3.1854	3.2716	-0.0862	0.318742	0.326461	-0.00771841	cytoplasmic side of endoplasmic reticulum membrane	cellular_component	39
GO:0099020	0	3.2118	0	3.2118	0	3.2118	8.33172	0	8.33172	perinuclear endoplasmic reticulum lumen	cellular_component	1
GO:0099021	0	3.2118	0	3.2118	0	3.2118	8.33172	0	8.33172	cortical endoplasmic reticulum lumen	cellular_component
GO:0099040	6.4369	0	0	-6.4369	-6.4369	0	-9.33246	-9.33246	0	ceramide translocation	biological_process	4
GO:1900102	3.2184	6.4236	4.0363	3.2052	0.8179	2.3873	0.994807	0.325784	0.669023	negative regulation of endoplasmic reticulum unfolded protein response	biological_process	1
GO:1903214	3.2184	0	4.0363	-3.2184	0.8179	-4.0363	-8.33468	0.325784	-8.66046	obsolete regulation of protein targeting to mitochondrion	biological_process
GO:1903307	0	3.2118	0	3.2118	0	3.2118	8.33172	0	8.33172	positive regulation of regulated secretory pathway	biological_process	7
GO:1903515	3.2184	3.2118	4.0363	-0.0066	0.8179	-0.8245	-0.0029524	0.325784	-0.328736	calcium ion transport from cytosol to endoplasmic reticulum	biological_process	2
GO:1903912	3.2184	3.2118	0	-0.0066	-3.2184	3.2118	-0.0029524	-8.33468	8.33172	negative regulation of endoplasmic reticulum stress-induced eIF2 alpha phosphorylation	biological_process	1
GO:1903955	6.4369	0	0	-6.4369	-6.4369	0	-9.33246	-9.33246	0	obsolete positive regulation of protein targeting to mitochondrion	biological_process

### Sheet: SRP_filtered_log2fc1
GO_ID	nonIBD	CD	UC	CD_vs_nonIBD	UC_vs_nonIBD	CD_vs_UC	log2fc_CD_vs_nonIBD	log2fc_UC_vs_nonIBD	log2fc_CD_vs_UC	GO_name	GO_namespace	term_size	pattern
GO:0005096	0	6.4236	4.0363	6.4236	4.0363	2.3873	9.32948	8.66046	0.669023	GTPase activator activity	molecular_function	635	Shared UP (both IBD)
GO:0005793	12.8737	6.4236	8.0727	-6.4501	-4.801	-1.6491	-1.00185	-0.672638	-0.329211	endoplasmic reticulum-Golgi intermediate compartment	cellular_component	135	CD-specific DOWN
GO:0006612	3.2184	0	0	-3.2184	-3.2184	0	-8.33468	-8.33468	0	protein targeting to membrane	biological_process	63	Shared DOWN (both IBD)
GO:0006623	0	3.2118	4.0363	3.2118	4.0363	-0.8245	8.33172	8.66046	-0.328736	protein targeting to vacuole	biological_process	12	Shared UP (both IBD)
GO:0006625	0	3.2118	0	3.2118	0	3.2118	8.33172	0	8.33172	protein targeting to peroxisome	biological_process	15	CD-specific UP
GO:0006626	3.2184	0	4.0363	-3.2184	0.8179	-4.0363	-8.33468	0.325784	-8.66046	obsolete protein targeting to mitochondrion	biological_process		CD-specific DOWN
GO:0006627	6.4369	0	12.109	-6.4369	5.6721	-12.109	-9.33246	0.910593	-10.2431	obsolete protein processing involved in protein targeting to mitochondrion	biological_process		CD-specific DOWN
GO:0030968	3.2184	3.2118	8.0727	-0.0066	4.8543	-4.8609	-0.0029524	1.32402	-1.32697	endoplasmic reticulum unfolded protein response	biological_process	81	UC-specific UP
GO:0031267	9.6553	3.2118	4.0363	-6.4435	-5.619	-0.8245	-1.58495	-1.25621	-0.328736	small GTPase binding	molecular_function	470	Shared DOWN (both IBD)
GO:0033116	9.6553	0	0	-9.6553	-9.6553	0	-9.91667	-9.91667	0	endoplasmic reticulum-Golgi intermediate compartment membrane	cellular_component	172	Shared DOWN (both IBD)
GO:0034663	0	3.2118	0	3.2118	0	3.2118	8.33172	0	8.33172	endoplasmic reticulum chaperone complex	cellular_component	16	CD-specific UP
GO:0036494	3.2184	3.2118	0	-0.0066	-3.2184	3.2118	-0.0029524	-8.33468	8.33172	positive regulation of translation initiation in response to endoplasmic reticulum stress	biological_process	2	UC-specific DOWN
GO:0042000	12.8737	12.8473	4.0363	-0.0264	-8.8374	8.811	-0.00295926	-1.67087	1.66791	translocation of peptides or proteins into host	biological_process		UC-specific DOWN
GO:0043547	0	0	4.0363	0	4.0363	-4.0363	0	8.66046	-8.66046	positive regulation of GTPase activity	biological_process	78	UC-specific UP
GO:0044167	3.2184	0	0	-3.2184	-3.2184	0	-8.33468	-8.33468	0	host cell endoplasmic reticulum membrane	cellular_component		Shared DOWN (both IBD)
GO:0044233	3.2184	0	0	-3.2184	-3.2184	0	-8.33468	-8.33468	0	mitochondria-associated endoplasmic reticulum membrane contact site	cellular_component	38	Shared DOWN (both IBD)
GO:0045332	9.6553	16.0591	4.0363	6.4038	-5.619	12.0228	0.733403	-1.25621	1.98961	phospholipid translocation	biological_process	51	UC-specific DOWN
GO:0046967	0	3.2118	0	3.2118	0	3.2118	8.33172	0	8.33172	cytosol to endoplasmic reticulum transport	biological_process	2	CD-specific UP
GO:0048237	0	3.2118	0	3.2118	0	3.2118	8.33172	0	8.33172	rough endoplasmic reticulum lumen	cellular_component	6	CD-specific UP
GO:0061092	0	6.4236	0	6.4236	0	6.4236	9.32948	0	9.32948	positive regulation of phospholipid translocation	biological_process	3	CD-specific UP
GO:0061857	3.2184	0	0	-3.2184	-3.2184	0	-8.33468	-8.33468	0	endoplasmic reticulum stress-induced pre-emptive quality control	biological_process	2	Shared DOWN (both IBD)
GO:0070059	6.4369	3.2118	4.0363	-3.2251	-2.4006	-0.8245	-1.00074	-0.672002	-0.328736	intrinsic apoptotic signaling pathway in response to endoplasmic reticulum stress	biological_process	57	CD-specific DOWN
GO:0090314	9.6553	16.0591	4.0363	6.4038	-5.619	12.0228	0.733403	-1.25621	1.98961	positive regulation of protein targeting to membrane	biological_process	39	UC-specific DOWN
GO:0090630	0	3.2118	0	3.2118	0	3.2118	8.33172	0	8.33172	activation of GTPase activity	biological_process	24	CD-specific UP
GO:0098553	3.2184	3.2118	0	-0.0066	-3.2184	3.2118	-0.0029524	-8.33468	8.33172	lumenal side of endoplasmic reticulum membrane	cellular_component	194	UC-specific DOWN
GO:0099020	0	3.2118	0	3.2118	0	3.2118	8.33172	0	8.33172	perinuclear endoplasmic reticulum lumen	cellular_component	1	CD-specific UP
GO:0099021	0	3.2118	0	3.2118	0	3.2118	8.33172	0	8.33172	cortical endoplasmic reticulum lumen	cellular_component		CD-specific UP
GO:0099040	6.4369	0	0	-6.4369	-6.4369	0	-9.33246	-9.33246	0	ceramide translocation	biological_process	4	Shared DOWN (both IBD)
GO:1903214	3.2184	0	4.0363	-3.2184	0.8179	-4.0363	-8.33468	0.325784	-8.66046	obsolete regulation of protein targeting to mitochondrion	biological_process		CD-specific DOWN
GO:1903307	0	3.2118	0	3.2118	0	3.2118	8.33172	0	8.33172	positive regulation of regulated secretory pathway	biological_process	7	CD-specific UP
GO:1903912	3.2184	3.2118	0	-0.0066	-3.2184	3.2118	-0.0029524	-8.33468	8.33172	negative regulation of endoplasmic reticulum stress-induced eIF2 alpha phosphorylation	biological_process	1	UC-specific DOWN
GO:1903955	6.4369	0	0	-6.4369	-6.4369	0	-9.33246	-9.33246	0	obsolete positive regulation of protein targeting to mitochondrion	biological_process		Shared DOWN (both IBD)

### Sheet: Shared UP (both IBD)
GO_ID	nonIBD	CD	UC	CD_vs_nonIBD	UC_vs_nonIBD	CD_vs_UC	log2fc_CD_vs_nonIBD	log2fc_UC_vs_nonIBD	log2fc_CD_vs_UC	GO_name	GO_namespace	term_size	pattern
GO:0005096	0	6.4236	4.0363	6.4236	4.0363	2.3873	9.32948	8.66046	0.669023	GTPase activator activity	molecular_function	635	Shared UP (both IBD)
GO:0006623	0	3.2118	4.0363	3.2118	4.0363	-0.8245	8.33172	8.66046	-0.328736	protein targeting to vacuole	biological_process	12	Shared UP (both IBD)

### Sheet: CD-specific DOWN
GO_ID	nonIBD	CD	UC	CD_vs_nonIBD	UC_vs_nonIBD	CD_vs_UC	log2fc_CD_vs_nonIBD	log2fc_UC_vs_nonIBD	log2fc_CD_vs_UC	GO_name	GO_namespace	term_size	pattern
GO:0005793	12.8737	6.4236	8.0727	-6.4501	-4.801	-1.6491	-1.00185	-0.672638	-0.329211	endoplasmic reticulum-Golgi intermediate compartment	cellular_component	135	CD-specific DOWN
GO:0006626	3.2184	0	4.0363	-3.2184	0.8179	-4.0363	-8.33468	0.325784	-8.66046	obsolete protein targeting to mitochondrion	biological_process		CD-specific DOWN
GO:0006627	6.4369	0	12.109	-6.4369	5.6721	-12.109	-9.33246	0.910593	-10.2431	obsolete protein processing involved in protein targeting to mitochondrion	biological_process		CD-specific DOWN
GO:0070059	6.4369	3.2118	4.0363	-3.2251	-2.4006	-0.8245	-1.00074	-0.672002	-0.328736	intrinsic apoptotic signaling pathway in response to endoplasmic reticulum stress	biological_process	57	CD-specific DOWN
GO:1903214	3.2184	0	4.0363	-3.2184	0.8179	-4.0363	-8.33468	0.325784	-8.66046	obsolete regulation of protein targeting to mitochondrion	biological_process		CD-specific DOWN

### Sheet: Shared DOWN (both IBD)
GO_ID	nonIBD	CD	UC	CD_vs_nonIBD	UC_vs_nonIBD	CD_vs_UC	log2fc_CD_vs_nonIBD	log2fc_UC_vs_nonIBD	log2fc_CD_vs_UC	GO_name	GO_namespace	term_size	pattern
GO:0006612	3.2184	0	0	-3.2184	-3.2184	0	-8.33468	-8.33468	0	protein targeting to membrane	biological_process	63	Shared DOWN (both IBD)
GO:0031267	9.6553	3.2118	4.0363	-6.4435	-5.619	-0.8245	-1.58495	-1.25621	-0.328736	small GTPase binding	molecular_function	470	Shared DOWN (both IBD)
GO:0033116	9.6553	0	0	-9.6553	-9.6553	0	-9.91667	-9.91667	0	endoplasmic reticulum-Golgi intermediate compartment membrane	cellular_component	172	Shared DOWN (both IBD)
GO:0044167	3.2184	0	0	-3.2184	-3.2184	0	-8.33468	-8.33468	0	host cell endoplasmic reticulum membrane	cellular_component		Shared DOWN (both IBD)
GO:0044233	3.2184	0	0	-3.2184	-3.2184	0	-8.33468	-8.33468	0	mitochondria-associated endoplasmic reticulum membrane contact site	cellular_component	38	Shared DOWN (both IBD)
GO:0061857	3.2184	0	0	-3.2184	-3.2184	0	-8.33468	-8.33468	0	endoplasmic reticulum stress-induced pre-emptive quality control	biological_process	2	Shared DOWN (both IBD)
GO:0099040	6.4369	0	0	-6.4369	-6.4369	0	-9.33246	-9.33246	0	ceramide translocation	biological_process	4	Shared DOWN (both IBD)
GO:1903955	6.4369	0	0	-6.4369	-6.4369	0	-9.33246	-9.33246	0	obsolete positive regulation of protein targeting to mitochondrion	biological_process		Shared DOWN (both IBD)

### Sheet: CD-specific UP
GO_ID	nonIBD	CD	UC	CD_vs_nonIBD	UC_vs_nonIBD	CD_vs_UC	log2fc_CD_vs_nonIBD	log2fc_UC_vs_nonIBD	log2fc_CD_vs_UC	GO_name	GO_namespace	term_size	pattern
GO:0006625	0	3.2118	0	3.2118	0	3.2118	8.33172	0	8.33172	protein targeting to peroxisome	biological_process	15	CD-specific UP
GO:0034663	0	3.2118	0	3.2118	0	3.2118	8.33172	0	8.33172	endoplasmic reticulum chaperone complex	cellular_component	16	CD-specific UP
GO:0046967	0	3.2118	0	3.2118	0	3.2118	8.33172	0	8.33172	cytosol to endoplasmic reticulum transport	biological_process	2	CD-specific UP
GO:0048237	0	3.2118	0	3.2118	0	3.2118	8.33172	0	8.33172	rough endoplasmic reticulum lumen	cellular_component	6	CD-specific UP
GO:0061092	0	6.4236	0	6.4236	0	6.4236	9.32948	0	9.32948	positive regulation of phospholipid translocation	biological_process	3	CD-specific UP
GO:0090630	0	3.2118	0	3.2118	0	3.2118	8.33172	0	8.33172	activation of GTPase activity	biological_process	24	CD-specific UP
GO:0099020	0	3.2118	0	3.2118	0	3.2118	8.33172	0	8.33172	perinuclear endoplasmic reticulum lumen	cellular_component	1	CD-specific UP
GO:0099021	0	3.2118	0	3.2118	0	3.2118	8.33172	0	8.33172	cortical endoplasmic reticulum lumen	cellular_component		CD-specific UP
GO:1903307	0	3.2118	0	3.2118	0	3.2118	8.33172	0	8.33172	positive regulation of regulated secretory pathway	biological_process	7	CD-specific UP

### Sheet: UC-specific UP
GO_ID	nonIBD	CD	UC	CD_vs_nonIBD	UC_vs_nonIBD	CD_vs_UC	log2fc_CD_vs_nonIBD	log2fc_UC_vs_nonIBD	log2fc_CD_vs_UC	GO_name	GO_namespace	term_size	pattern
GO:0030968	3.2184	3.2118	8.0727	-0.0066	4.8543	-4.8609	-0.0029524	1.32402	-1.32697	endoplasmic reticulum unfolded protein response	biological_process	81	UC-specific UP
GO:0043547	0	0	4.0363	0	4.0363	-4.0363	0	8.66046	-8.66046	positive regulation of GTPase activity	biological_process	78	UC-specific UP

### Sheet: UC-specific DOWN
GO_ID	nonIBD	CD	UC	CD_vs_nonIBD	UC_vs_nonIBD	CD_vs_UC	log2fc_CD_vs_nonIBD	log2fc_UC_vs_nonIBD	log2fc_CD_vs_UC	GO_name	GO_namespace	term_size	pattern
GO:0036494	3.2184	3.2118	0	-0.0066	-3.2184	3.2118	-0.0029524	-8.33468	8.33172	positive regulation of translation initiation in response to endoplasmic reticulum stress	biological_process	2	UC-specific DOWN
GO:0042000	12.8737	12.8473	4.0363	-0.0264	-8.8374	8.811	-0.00295926	-1.67087	1.66791	translocation of peptides or proteins into host	biological_process		UC-specific DOWN
GO:0045332	9.6553	16.0591	4.0363	6.4038	-5.619	12.0228	0.733403	-1.25621	1.98961	phospholipid translocation	biological_process	51	UC-specific DOWN
GO:0090314	9.6553	16.0591	4.0363	6.4038	-5.619	12.0228	0.733403	-1.25621	1.98961	positive regulation of protein targeting to membrane	biological_process	39	UC-specific DOWN
GO:0098553	3.2184	3.2118	0	-0.0066	-3.2184	3.2118	-0.0029524	-8.33468	8.33172	lumenal side of endoplasmic reticulum membrane	cellular_component	194	UC-specific DOWN
GO:1903912	3.2184	3.2118	0	-0.0066	-3.2184	3.2118	-0.0029524	-8.33468	8.33172	negative regulation of endoplasmic reticulum stress-induced eIF2 alpha phosphorylation	biological_process	1	UC-specific DOWN
